# Persistent Epigenetic Reprogramming of Sweet Taste by Diet

**DOI:** 10.1101/2020.03.25.007773

**Authors:** Anoumid Vaziri, Morteza Khabiri, Brendan T. Genaw, Christina E. May, Peter L. Freddolino, Monica Dus

## Abstract

Diets rich in sugar, salt, and fat alter taste perception and food intake, leading to obesity and metabolic disorders, but the molecular mechanisms through which this occurs are unknown. Here we show that in response to a high sugar diet, the epigenetic regulator Polycomb Repressive Complex 2.1 (PRC2.1) persistently reprograms the sensory neurons of *D. melanogaster* flies to reduce sweet sensation and promote obesity. In animals fed high sugar, the binding of PRC2.1 to the chromatin of the sweet gustatory neurons is redistributed to repress a developmental transcriptional network that modulates the responsiveness of these cells to sweet stimuli, reducing sweet sensation. Importantly, half of these transcriptional changes persist despite returning the animals to a control diet, causing a permanent decrease in sweet taste. Our results uncover a new epigenetic mechanism that, in response to the dietary environment, regulates neural plasticity and feeding behavior to promote obesity.
