## Supplementary File 4 for "Persistent Epigenetic Reprogramming of Sweet Taste by Diet"

### Sheet: Sheet1
GeneID	Gene	Regulator
FBgn0000251	cad	Cad
FBgn0000277	CecA2	Cad
FBgn0000451	ect	Cad
FBgn0002578	Kaz-m1	Cad
FBgn0002939	ninaD	Cad
FBgn0003357	Jon99Ciii	Cad
FBgn0003931	snRNA:U4:38AB	Cad
FBgn0004187	snRNA:U1:95Cc	Cad
FBgn0010226	GstS1	Cad
FBgn0011554	etaTry	Cad
FBgn0011559	Acp36DE	Cad
FBgn0017448	CG2187	Cad
FBgn0020506	Amyrel	Cad
FBgn0023197	Jon74E	Cad
FBgn0023541	Cyp4d14	Cad
FBgn0024289	Sodh-1	Cad
FBgn0028491	CG2930	Cad
FBgn0028872	CG18095	Cad
FBgn0029826	CG6041	Cad
FBgn0029827	CG6048	Cad
FBgn0029932	CG4607	Cad
FBgn0030615	Cyp4s3	Cad
FBgn0030737	Had1	Cad
FBgn0031128	hydra	Cad
FBgn0031514	OtopLb	Cad
FBgn0031517	CG15406	Cad
FBgn0031533	CG2772	Cad
FBgn0031542	CG15414	Cad
FBgn0031865	Nha1	Cad
FBgn0031929	CG18585	Cad
FBgn0032049	Bace	Cad
FBgn0032271	CG7329	Cad
FBgn0032387	CG16965	Cad
FBgn0032433	Oatp33Ea	Cad
FBgn0032820	fbp	Cad
FBgn0032889	CG9331	Cad
FBgn0033093	CG3270	Cad
FBgn0033124	Tsp42Ec	Cad
FBgn0033222	CG12824	Cad
FBgn0033301	CG12780	Cad
FBgn0033798	CG15870	Cad
FBgn0033826	CG4734	Cad
FBgn0034417	CG15117	Cad
FBgn0034468	Obp56a	Cad
FBgn0034475	Obp56h	Cad
FBgn0034553	CG9993	Cad
FBgn0034628	Acox57D-p	Cad
FBgn0034663	CG4363	Cad
FBgn0034664	CG4377	Cad
FBgn0034716	Oatp58Dc	Cad
FBgn0034733	CG4752	Cad
FBgn0034883	Eglp2	Cad
FBgn0035154	hiro	Cad
FBgn0035620	Alp9	Cad
FBgn0035661	CG10477	Cad
FBgn0035665	Jon65Aiii	Cad
FBgn0035670	CG10472	Cad
FBgn0035709	eIF4E4	Cad
FBgn0035929	CG13311	Cad
FBgn0036563	CG13075	Cad
FBgn0036659	CG9701	Cad
FBgn0036738	CG7542	Cad
FBgn0036877	CG9452	Cad
FBgn0036945	Ssk	Cad
FBgn0036995	atk	Cad
FBgn0037171	CG14459	Cad
FBgn0038160	CG9759	Cad
FBgn0038484	CG5246	Cad
FBgn0038756	CG4783	Cad
FBgn0038845	Alp5	Cad
FBgn0039015	Takl2	Cad
FBgn0039085	Ugt303B3	Cad
FBgn0039094	CG10184	Cad
FBgn0039323	CG10559	Cad
FBgn0039474	CG6283	Cad
FBgn0039475	CG6277	Cad
FBgn0039519	Cyp6a18	Cad
FBgn0039769	CG15534	Cad
FBgn0039840	pHCl-2	Cad
FBgn0039873	Smvt	Cad
FBgn0039941	CG17167	Cad
FBgn0040060	yip7	Cad
FBgn0040759	CG13177	Cad
FBgn0043783	CG32444	Cad
FBgn0051198	CG31198	Cad
FBgn0051781	lncRNA:CR31781	Cad
FBgn0051872	CG31872	Cad
FBgn0051901	Mur29B	Cad
FBgn0052054	CG32054	Cad
FBgn0052251	Claspin	Cad
FBgn0052351	S-Lap2	Cad
FBgn0053258	CG33258	Cad
FBgn0053533	lectin-37Db	Cad
FBgn0054034	CG34034	Cad
FBgn0065051	scaRNA:MeU5-U42	Cad
FBgn0069969	CG40498	Cad
FBgn0085317	CG34288	Cad
FBgn0085358	Diedel3	Cad
FBgn0085455	CG34426	Cad
FBgn0086254	CG6084	Cad
FBgn0250832	Dup99B	Cad
FBgn0250841	CG17242	Cad
FBgn0259219	CG42319	Cad
FBgn0259237	CG42335	Cad
FBgn0261287	ymp	Cad
FBgn0262146	MtnE	Cad
FBgn0262547	CG43101	Cad
FBgn0262580	CG43120	Cad
FBgn0263002	CR43310	Cad
FBgn0263018	snRNA:U4atac	Cad
FBgn0263234	Phae1	Cad
FBgn0263459	snoRNA:2R:9445410	Cad
FBgn0263461	snoRNA:CG32479-a	Cad
FBgn0263830	CG40486	Cad
FBgn0265851	lncRNA:CR44640	Cad
FBgn0265852	lncRNA:CR44641	Cad
FBgn0266589	lncRNA:CR45114	Cad
FBgn0266786	lncRNA:CR45251	Cad
FBgn0267322	lncRNA:CR45758	Cad
FBgn0000053	Gart	GATAe
FBgn0000078	Amy-d	GATAe
FBgn0000079	Amy-p	GATAe
FBgn0000251	cad	GATAe
FBgn0000276	CecA1	GATAe
FBgn0000277	CecA2	GATAe
FBgn0000454	Dip-B	GATAe
FBgn0000592	Est-6	GATAe
FBgn0001089	Gal	GATAe
FBgn0001125	Got2	GATAe
FBgn0001187	Hex-C	GATAe
FBgn0001258	Ldh	GATAe
FBgn0001285	Jon44E	GATAe
FBgn0002565	Lsp2	GATAe
FBgn0002569	Mal-A2	GATAe
FBgn0002570	Mal-A1	GATAe
FBgn0002571	Mal-A3	GATAe
FBgn0002578	Kaz-m1	GATAe
FBgn0002719	Men	GATAe
FBgn0002855	Acp26Aa	GATAe
FBgn0002939	ninaD	GATAe
FBgn0003256	rl	GATAe
FBgn0003308	ry	GATAe
FBgn0003356	Jon99Cii	GATAe
FBgn0003357	Jon99Ciii	GATAe
FBgn0003358	Jon99Ci	GATAe
FBgn0003863	alphaTry	GATAe
FBgn0003931	snRNA:U4:38AB	GATAe
FBgn0003961	Uro	GATAe
FBgn0004047	Yp3	GATAe
FBgn0004187	snRNA:U1:95Cc	GATAe
FBgn0004228	mex1	GATAe
FBgn0004425	LysB	GATAe
FBgn0004426	LysC	GATAe
FBgn0004427	LysD	GATAe
FBgn0004428	LysE	GATAe
FBgn0005626	ple	GATAe
FBgn0010226	GstS1	GATAe
FBgn0010357	betaTry	GATAe
FBgn0010385	Def	GATAe
FBgn0010388	Dro	GATAe
FBgn0010395	Itgbn	GATAe
FBgn0010425	epsilonTry	GATAe
FBgn0010497	dmGlut	GATAe
FBgn0010504	kermit	GATAe
FBgn0011554	etaTry	GATAe
FBgn0011555	thetaTry	GATAe
FBgn0011559	Acp36DE	GATAe
FBgn0011676	Nos	GATAe
FBgn0012037	Ance	GATAe
FBgn0012042	AttA	GATAe
FBgn0013307	Odc1	GATAe
FBgn0015001	iotaTry	GATAe
FBgn0015036	Cyp4ae1	GATAe
FBgn0015039	Cyp9b2	GATAe
FBgn0015268	Nap1	GATAe
FBgn0015336	CG15865	GATAe
FBgn0015574	alpha-Est6	GATAe
FBgn0017448	CG2187	GATAe
FBgn0019928	Ser8	GATAe
FBgn0020506	Amyrel	GATAe
FBgn0020508	Ag5r2	GATAe
FBgn0020912	Ptx1	GATAe
FBgn0022355	Tsf1	GATAe
FBgn0022359	Sodh-2	GATAe
FBgn0023197	Jon74E	GATAe
FBgn0023477	Taldo	GATAe
FBgn0023507	D2hgdh	GATAe
FBgn0023541	Cyp4d14	GATAe
FBgn0024289	Sodh-1	GATAe
FBgn0024361	Tsp2A	GATAe
FBgn0024995	CG2680	GATAe
FBgn0024997	CG2681	GATAe
FBgn0025620	CG13360	GATAe
FBgn0025678	CaBP1	GATAe
FBgn0025709	CNT2	GATAe
FBgn0025837	CG17636	GATAe
FBgn0026061	Mipp1	GATAe
FBgn0026144	CBP	GATAe
FBgn0026565	Ass	GATAe
FBgn0026755	Ugt37B1	GATAe
FBgn0027073	Ugt49B1	GATAe
FBgn0027106	Inx7	GATAe
FBgn0027934	alpha-Est4aPsi	GATAe
FBgn0028381	Decay	GATAe
FBgn0028491	CG2930	GATAe
FBgn0028516	ZnT35C	GATAe
FBgn0028518	CG18480	GATAe
FBgn0028532	CG7968	GATAe
FBgn0028534	CG7916	GATAe
FBgn0028853	CG15263	GATAe
FBgn0028920	CG8997	GATAe
FBgn0028945	CG7631	GATAe
FBgn0028950	CG15255	GATAe
FBgn0028987	Spn28F	GATAe
FBgn0028993	scro	GATAe
FBgn0029091	Chs2	GATAe
FBgn0029155	Men-b	GATAe
FBgn0029539	CG11663	GATAe
FBgn0029766	CG15784	GATAe
FBgn0029826	CG6041	GATAe
FBgn0029827	CG6048	GATAe
FBgn0029896	CG3168	GATAe
FBgn0029932	CG4607	GATAe
FBgn0030038	CG1440	GATAe
FBgn0030040	CG15347	GATAe
FBgn0030041	CG12116	GATAe
FBgn0030098	CG12057	GATAe
FBgn0030148	CG3106	GATAe
FBgn0030224	CG12637	GATAe
FBgn0030396	CG2556	GATAe
FBgn0030484	GstT4	GATAe
FBgn0030503	Tango2	GATAe
FBgn0030594	fiz	GATAe
FBgn0030615	Cyp4s3	GATAe
FBgn0030688	CG8952	GATAe
FBgn0030737	Had1	GATAe
FBgn0030747	CG4301	GATAe
FBgn0030748	Traf-like	GATAe
FBgn0030756	CG9903	GATAe
FBgn0030774	sphe	GATAe
FBgn0030775	CG9673	GATAe
FBgn0030776	CG4653	GATAe
FBgn0030828	CG5162	GATAe
FBgn0030859	CG12990	GATAe
FBgn0030893	RhoGAP16F	GATAe
FBgn0030932	Ggt-1	GATAe
FBgn0030993	Mec2	GATAe
FBgn0030998	CG14195	GATAe
FBgn0030999	Mur18B	GATAe
FBgn0031004	CG7992	GATAe
FBgn0031010	CG8028	GATAe
FBgn0031012	CG8051	GATAe
FBgn0031128	hydra	GATAe
FBgn0031332	CG5556	GATAe
FBgn0031360	CG31937	GATAe
FBgn0031432	Cyp309a1	GATAe
FBgn0031461	daw	GATAe
FBgn0031514	OtopLb	GATAe
FBgn0031517	CG15406	GATAe
FBgn0031522	CG3285	GATAe
FBgn0031523	CG15408	GATAe
FBgn0031533	CG2772	GATAe
FBgn0031542	CG15414	GATAe
FBgn0031547	Sr-CIV	GATAe
FBgn0031579	CG15422	GATAe
FBgn0031653	Jon25Biii	GATAe
FBgn0031654	Jon25Bii	GATAe
FBgn0031732	CG11149	GATAe
FBgn0031741	CG11034	GATAe
FBgn0031801	CG9498	GATAe
FBgn0031805	Nepl4	GATAe
FBgn0031824	CG9547	GATAe
FBgn0031865	Nha1	GATAe
FBgn0031918	CG6055	GATAe
FBgn0031929	CG18585	GATAe
FBgn0031930	CG7025	GATAe
FBgn0032049	Bace	GATAe
FBgn0032066	LManIII	GATAe
FBgn0032067	LManIV	GATAe
FBgn0032068	LManV	GATAe
FBgn0032069	LManVI	GATAe
FBgn0032074	Tsp29Fa	GATAe
FBgn0032075	Tsp29Fb	GATAe
FBgn0032087	CG9568	GATAe
FBgn0032088	CG13102	GATAe
FBgn0032116	Mco1	GATAe
FBgn0032124	CG17855	GATAe
FBgn0032131	CG3841	GATAe
FBgn0032187	CG4839	GATAe
FBgn0032235	CG5096	GATAe
FBgn0032271	CG7329	GATAe
FBgn0032281	CG17107	GATAe
FBgn0032283	CG7296	GATAe
FBgn0032373	Vha100-5	GATAe
FBgn0032387	CG16965	GATAe
FBgn0032433	Oatp33Ea	GATAe
FBgn0032435	Oatp33Eb	GATAe
FBgn0032638	SPH93	GATAe
FBgn0032665	CG15152	GATAe
FBgn0032669	CG15155	GATAe
FBgn0032705	Grip71	GATAe
FBgn0032715	CG17597	GATAe
FBgn0032726	CG10621	GATAe
FBgn0032733	CG15170	GATAe
FBgn0032770	CG13086	GATAe
FBgn0032779	Alp12	GATAe
FBgn0032820	fbp	GATAe
FBgn0032839	AANATL3	GATAe
FBgn0032889	CG9331	GATAe
FBgn0032908	CG9270	GATAe
FBgn0032913	CG9259	GATAe
FBgn0032945	CG8665	GATAe
FBgn0033047	CG7882	GATAe
FBgn0033051	Strica	GATAe
FBgn0033075	Pld	GATAe
FBgn0033079	Fmo-2	GATAe
FBgn0033093	CG3270	GATAe
FBgn0033113	Spn42Dc	GATAe
FBgn0033124	Tsp42Ec	GATAe
FBgn0033132	Tsp42Ej	GATAe
FBgn0033138	Tsp42Eq	GATAe
FBgn0033139	Tsp42Er	GATAe
FBgn0033221	CG12825	GATAe
FBgn0033222	CG12824	GATAe
FBgn0033294	Mal-A4	GATAe
FBgn0033296	Mal-A7	GATAe
FBgn0033297	Mal-A8	GATAe
FBgn0033301	CG12780	GATAe
FBgn0033387	CG8008	GATAe
FBgn0033423	Alp6	GATAe
FBgn0033518	Prx2540-2	GATAe
FBgn0033593	Listericin	GATAe
FBgn0033659	Damm	GATAe
FBgn0033733	CG8834	GATAe
FBgn0033774	CG12374	GATAe
FBgn0033787	CG13321	GATAe
FBgn0033788	CG13323	GATAe
FBgn0033792	CG13325	GATAe
FBgn0033798	CG15870	GATAe
FBgn0033826	CG4734	GATAe
FBgn0033873	CG6337	GATAe
FBgn0033999	CG8093	GATAe
FBgn0034031	CG12963	GATAe
FBgn0034085	Ptp52F	GATAe
FBgn0034173	CG9010	GATAe
FBgn0034225	veil	GATAe
FBgn0034247	CG6484	GATAe
FBgn0034279	CG18635	GATAe
FBgn0034289	CG10910	GATAe
FBgn0034290	CG5773	GATAe
FBgn0034295	CG10911	GATAe
FBgn0034318	CG14500	GATAe
FBgn0034390	CG15093	GATAe
FBgn0034416	CG15109	GATAe
FBgn0034417	CG15117	GATAe
FBgn0034475	Obp56h	GATAe
FBgn0034490	CG9864	GATAe
FBgn0034553	CG9993	GATAe
FBgn0034628	Acox57D-p	GATAe
FBgn0034642	CG15674	GATAe
FBgn0034662	CG13492	GATAe
FBgn0034663	CG4363	GATAe
FBgn0034664	CG4377	GATAe
FBgn0034715	Oatp58Db	GATAe
FBgn0034716	Oatp58Dc	GATAe
FBgn0034733	CG4752	GATAe
FBgn0034865	Or59b	GATAe
FBgn0034883	Eglp2	GATAe
FBgn0034997	CG3376	GATAe
FBgn0034999	Fatp3	GATAe
FBgn0035043	CG4781	GATAe
FBgn0035147	Gale	GATAe
FBgn0035176	CG13905	GATAe
FBgn0035189	CG9119	GATAe
FBgn0035265	PIG-Wb	GATAe
FBgn0035282	CNMa	GATAe
FBgn0035298	SCOT	GATAe
FBgn0035300	CG1139	GATAe
FBgn0035356	CG16986	GATAe
FBgn0035360	CG1246	GATAe
FBgn0035409	CG14963	GATAe
FBgn0035445	Ids	GATAe
FBgn0035476	CG12766	GATAe
FBgn0035484	CG11594	GATAe
FBgn0035583	CG13704	GATAe
FBgn0035611	CG13285	GATAe
FBgn0035620	Alp9	GATAe
FBgn0035661	CG10477	GATAe
FBgn0035665	Jon65Aiii	GATAe
FBgn0035670	CG10472	GATAe
FBgn0035673	CG6602	GATAe
FBgn0035679	CG10467	GATAe
FBgn0035709	eIF4E4	GATAe
FBgn0035780	CG18417	GATAe
FBgn0035926	Acbp5	GATAe
FBgn0035933	CG13309	GATAe
FBgn0035941	CG13313	GATAe
FBgn0035968	Slc45-1	GATAe
FBgn0035978	UGP	GATAe
FBgn0036066	CG14160	GATAe
FBgn0036091	CG18628	GATAe
FBgn0036205	CG14131	GATAe
FBgn0036321	CG14120	GATAe
FBgn0036422	CG3868	GATAe
FBgn0036467	CG12310	GATAe
FBgn0036551	CG17029	GATAe
FBgn0036563	CG13075	GATAe
FBgn0036599	CG13044	GATAe
FBgn0036622	Agpat4	GATAe
FBgn0036659	CG9701	GATAe
FBgn0036665	CG13024	GATAe
FBgn0036738	CG7542	GATAe
FBgn0036756	Cln3	GATAe
FBgn0036759	CG5577	GATAe
FBgn0036857	Aldh7A1	GATAe
FBgn0036877	CG9452	GATAe
FBgn0036926	CG7646	GATAe
FBgn0036945	Ssk	GATAe
FBgn0036969	Spn77Bb	GATAe
FBgn0036970	Spn77Bc	GATAe
FBgn0036995	atk	GATAe
FBgn0036996	mag	GATAe
FBgn0037021	CG11399	GATAe
FBgn0037090	Est-Q	GATAe
FBgn0037206	CG12768	GATAe
FBgn0037354	CG12171	GATAe
FBgn0037485	CG14606	GATAe
FBgn0037498	CG10029	GATAe
FBgn0037517	CG10086	GATAe
FBgn0037520	CG18268	GATAe
FBgn0037607	CG8036	GATAe
FBgn0037678	CG16749	GATAe
FBgn0037683	CG18473	GATAe
FBgn0037714	CG9396	GATAe
FBgn0037750	Whamy	GATAe
FBgn0037782	Npc2d	GATAe
FBgn0037801	CG3999	GATAe
FBgn0037877	CG6689	GATAe
FBgn0037906	PGRP-LB	GATAe
FBgn0037973	CG18547	GATAe
FBgn0038074	Gnmt	GATAe
FBgn0038082	Ugt37A2	GATAe
FBgn0038135	CG8773	GATAe
FBgn0038136	CG8774	GATAe
FBgn0038147	CCHa2	GATAe
FBgn0038160	CG9759	GATAe
FBgn0038179	CG9312	GATAe
FBgn0038262	CG14857	GATAe
FBgn0038292	CG3987	GATAe
FBgn0038391	GATAe	GATAe
FBgn0038466	CG8907	GATAe
FBgn0038481	CG17475	GATAe
FBgn0038484	CG5246	GATAe
FBgn0038506	CG5860	GATAe
FBgn0038595	CG7142	GATAe
FBgn0038613	Vha100-4	GATAe
FBgn0038652	CG7720	GATAe
FBgn0038658	CG14292	GATAe
FBgn0038681	Cyp12a4	GATAe
FBgn0038700	CG3734	GATAe
FBgn0038701	CG18493	GATAe
FBgn0038717	CG17751	GATAe
FBgn0038718	CG17752	GATAe
FBgn0038719	CG16727	GATAe
FBgn0038730	CG6300	GATAe
FBgn0038734	CG11453	GATAe
FBgn0038756	CG4783	GATAe
FBgn0038790	MtnC	GATAe
FBgn0038799	MFS9	GATAe
FBgn0038804	CG10877	GATAe
FBgn0038845	Alp5	GATAe
FBgn0038846	CG5697	GATAe
FBgn0038880	SIFaR	GATAe
FBgn0038938	CG7084	GATAe
FBgn0038973	Pebp1	GATAe
FBgn0039015	Takl2	GATAe
FBgn0039052	CG6733	GATAe
FBgn0039084	CG10175	GATAe
FBgn0039085	Ugt303B3	GATAe
FBgn0039086	Ugt303B1	GATAe
FBgn0039092	CG16723	GATAe
FBgn0039094	CG10184	GATAe
FBgn0039107	CG10300	GATAe
FBgn0039154	Npc2f	GATAe
FBgn0039203	CG13618	GATAe
FBgn0039307	CR13656	GATAe
FBgn0039310	CG11878	GATAe
FBgn0039312	CG10514	GATAe
FBgn0039323	CG10559	GATAe
FBgn0039324	CG10553	GATAe
FBgn0039342	CG5107	GATAe
FBgn0039471	CG6295	GATAe
FBgn0039472	CG17192	GATAe
FBgn0039474	CG6283	GATAe
FBgn0039475	CG6277	GATAe
FBgn0039562	Gp93	GATAe
FBgn0039768	CG15533	GATAe
FBgn0039769	CG15534	GATAe
FBgn0039778	Jon99Fi	GATAe
FBgn0039817	CG15553	GATAe
FBgn0039818	CG11318	GATAe
FBgn0039827	CG1544	GATAe
FBgn0039840	pHCl-2	GATAe
FBgn0039856	CG1774	GATAe
FBgn0039872	salt	GATAe
FBgn0039873	Smvt	GATAe
FBgn0039911	CG1909	GATAe
FBgn0039941	CG17167	GATAe
FBgn0040001	FASN3	GATAe
FBgn0040060	yip7	GATAe
FBgn0040250	Ugt304A1	GATAe
FBgn0040252	Ugt303A1	GATAe
FBgn0040299	Myo28B1	GATAe
FBgn0040349	CG3699	GATAe
FBgn0040507	ACXD	GATAe
FBgn0040723	CG5011	GATAe
FBgn0040729	CG15126	GATAe
FBgn0040759	CG13177	GATAe
FBgn0041156	exex	GATAe
FBgn0041711	yellow-e	GATAe
FBgn0041717	snRNA:U6atac	GATAe
FBgn0042102	CG18745	GATAe
FBgn0042104	CG18747	GATAe
FBgn0042105	CG18748	GATAe
FBgn0043364	cbt	GATAe
FBgn0043470	lambdaTry	GATAe
FBgn0043471	kappaTry	GATAe
FBgn0043575	PGRP-SC2	GATAe
FBgn0043783	CG32444	GATAe
FBgn0043853	scaRNA:MeU5-C46	GATAe
FBgn0044872	FucTC	GATAe
FBgn0046706	Haspin	GATAe
FBgn0047334	BG642312	GATAe
FBgn0050016	CG30016	GATAe
FBgn0050042	Cpr49Ab	GATAe
FBgn0050049	CG30049	GATAe
FBgn0050104	NT5E-2	GATAe
FBgn0050277	Oatp58Da	GATAe
FBgn0050339	CG30339	GATAe
FBgn0050360	Mal-A6	GATAe
FBgn0050410	Rpi	GATAe
FBgn0051004	mesh	GATAe
FBgn0051075	CG31075	GATAe
FBgn0051076	CG31076	GATAe
FBgn0051087	CG31087	GATAe
FBgn0051089	CG31089	GATAe
FBgn0051091	CG31091	GATAe
FBgn0051104	CG31104	GATAe
FBgn0051106	CG31106	GATAe
FBgn0051148	Gba1a	GATAe
FBgn0051198	CG31198	GATAe
FBgn0051233	CG31233	GATAe
FBgn0051272	CG31272	GATAe
FBgn0051288	CG31288	GATAe
FBgn0051313	CG31313	GATAe
FBgn0051343	CG31343	GATAe
FBgn0051373	CG31373	GATAe
FBgn0051380	CG31380	GATAe
FBgn0051410	Npc2e	GATAe
FBgn0051463	CG31463	GATAe
FBgn0051562	CR31562	GATAe
FBgn0051673	CG31673	GATAe
FBgn0051674	CG31674	GATAe
FBgn0051792	CG31792	GATAe
FBgn0051872	CG31872	GATAe
FBgn0051901	Mur29B	GATAe
FBgn0051974	CG31974	GATAe
FBgn0052024	CG32024	GATAe
FBgn0052053	CG32053	GATAe
FBgn0052054	CG32054	GATAe
FBgn0052107	CG32107	GATAe
FBgn0052251	Claspin	GATAe
FBgn0052282	Drsl4	GATAe
FBgn0052351	S-Lap2	GATAe
FBgn0052406	PVRAP	GATAe
FBgn0052483	CG32483	GATAe
FBgn0052633	CG32633	GATAe
FBgn0052656	Muc11A	GATAe
FBgn0052774	Muc4B	GATAe
FBgn0053012	CG33012	GATAe
FBgn0053099	CG33099	GATAe
FBgn0053127	CG33127	GATAe
FBgn0053192	MtnD	GATAe
FBgn0053233	CG33233	GATAe
FBgn0053258	CG33258	GATAe
FBgn0053265	Muc68E	GATAe
FBgn0053281	CG33281	GATAe
FBgn0053282	CG33282	GATAe
FBgn0053301	CG33301	GATAe
FBgn0053306	CG33306	GATAe
FBgn0053346	CG33346	GATAe
FBgn0053511	CG33511	GATAe
FBgn0053514	CG33514	GATAe
FBgn0053533	lectin-37Db	GATAe
FBgn0053639	CG33639	GATAe
FBgn0053966	CG33966	GATAe
FBgn0054034	CG34034	GATAe
FBgn0054040	CG34040	GATAe
FBgn0054043	CG34043	GATAe
FBgn0058178	CG40178	GATAe
FBgn0058469	lncRNA:CR40469	GATAe
FBgn0063493	GstE7	GATAe
FBgn0063499	GstE10	GATAe
FBgn0065051	scaRNA:MeU5-U42	GATAe
FBgn0065099	snRNA:7SK	GATAe
FBgn0083936	Acp54A1	GATAe
FBgn0083987	snRNA:U11	GATAe
FBgn0085195	CG34166	GATAe
FBgn0085205	CG34176	GATAe
FBgn0085227	CG34198	GATAe
FBgn0085256	CG34227	GATAe
FBgn0085313	CG34284	GATAe
FBgn0085317	CG34288	GATAe
FBgn0085424	nub	GATAe
FBgn0085455	CG34426	GATAe
FBgn0085484	Pdxk	GATAe
FBgn0085485	CG34456	GATAe
FBgn0086254	CG6084	GATAe
FBgn0086602	snoRNA:Psi28S-3436b	GATAe
FBgn0086603	snoRNA:Or-CD2	GATAe
FBgn0086691	UK114	GATAe
FBgn0087007	bbg	GATAe
FBgn0250757	CG42235	GATAe
FBgn0250815	Jon65Aiv	GATAe
FBgn0250832	Dup99B	GATAe
FBgn0250836	Acbp3	GATAe
FBgn0259101	CG42249	GATAe
FBgn0259164	CG42269	GATAe
FBgn0259216	RhoGAP102A	GATAe
FBgn0259219	CG42319	GATAe
FBgn0259237	CG42335	GATAe
FBgn0259748	CG42397	GATAe
FBgn0259998	CG17571	GATAe
FBgn0260396	CG42521	GATAe
FBgn0260798	Gprk1	GATAe
FBgn0260995	dpr21	GATAe
FBgn0261089	Sytalpha	GATAe
FBgn0261393	alpha-Est5	GATAe
FBgn0261575	tobi	GATAe
FBgn0261675	Npc1b	GATAe
FBgn0261835	lncRNA:CR42767	GATAe
FBgn0261930	vnd	GATAe
FBgn0262003	CG42821	GATAe
FBgn0262022	CG42833	GATAe
FBgn0262035	CG42846	GATAe
FBgn0262106	lncRNA:CR42859	GATAe
FBgn0262146	MtnE	GATAe
FBgn0262357	CG43055	GATAe
FBgn0262477	FoxP	GATAe
FBgn0262547	CG43101	GATAe
FBgn0262580	CG43120	GATAe
FBgn0262945	lncRNA:CR43264	GATAe
FBgn0263002	CR43310	GATAe
FBgn0263018	snRNA:U4atac	GATAe
FBgn0263080	CG43348	GATAe
FBgn0263081	CG43349	GATAe
FBgn0263199	Galk	GATAe
FBgn0263200	Galt	GATAe
FBgn0263234	Phae1	GATAe
FBgn0263235	Phae2	GATAe
FBgn0263459	snoRNA:2R:9445410	GATAe
FBgn0263461	snoRNA:CG32479-a	GATAe
FBgn0263465	snoRNA:kis-a	GATAe
FBgn0263471	scaRNA:MeU2-48	GATAe
FBgn0263519	mir-4964	GATAe
FBgn0263569	mir-4968	GATAe
FBgn0263780	CG17684	GATAe
FBgn0263830	CG40486	GATAe
FBgn0264296	CG43774	GATAe
FBgn0264699	CG43968	GATAe
FBgn0264750	CG44008	GATAe
FBgn0264775	CG44013	GATAe
FBgn0264776	CG44014	GATAe
FBgn0265084	CG44195	GATAe
FBgn0265185	CG44250	GATAe
FBgn0265186	CG44251	GATAe
FBgn0265264	CG17097	GATAe
FBgn0265267	CG18258	GATAe
FBgn0265851	lncRNA:CR44640	GATAe
FBgn0265913	lncRNA:CR44702	GATAe
FBgn0265931	lncRNA:CR44720	GATAe
FBgn0266429	AstA-R1	GATAe
FBgn0266589	lncRNA:CR45114	GATAe
FBgn0266626	asRNA:CR45133	GATAe
FBgn0266635	asRNA:CR45142	GATAe
FBgn0266786	lncRNA:CR45251	GATAe
FBgn0266851	lncRNA:CR45312	GATAe
FBgn0267322	lncRNA:CR45758	GATAe
FBgn0267339	p38c	GATAe
FBgn0267429	CG45782	GATAe
FBgn0267431	Myo81F	GATAe
FBgn0267665	lncRNA:CR46003	GATAe
FBgn0000277	CecA2	nub
FBgn0001285	Jon44E	nub
FBgn0002565	Lsp2	nub
FBgn0002578	Kaz-m1	nub
FBgn0003888	betaTub60D	nub
FBgn0005626	ple	nub
FBgn0010385	Def	nub
FBgn0012037	Ance	nub
FBgn0015036	Cyp4ae1	nub
FBgn0019940	Rh6	nub
FBgn0022359	Sodh-2	nub
FBgn0025837	CG17636	nub
FBgn0027556	CG4928	nub
FBgn0029091	Chs2	nub
FBgn0029896	CG3168	nub
FBgn0030484	GstT4	nub
FBgn0030828	CG5162	nub
FBgn0030932	Ggt-1	nub
FBgn0031461	daw	nub
FBgn0031542	CG15414	nub
FBgn0031824	CG9547	nub
FBgn0031865	Nha1	nub
FBgn0032066	LManIII	nub
FBgn0032116	Mco1	nub
FBgn0032124	CG17855	nub
FBgn0032638	SPH93	nub
FBgn0033047	CG7882	nub
FBgn0033079	Fmo-2	nub
FBgn0033774	CG12374	nub
FBgn0033788	CG13323	nub
FBgn0033798	CG15870	nub
FBgn0033826	CG4734	nub
FBgn0033873	CG6337	nub
FBgn0034085	Ptp52F	nub
FBgn0034225	veil	nub
FBgn0034290	CG5773	nub
FBgn0034295	CG10911	nub
FBgn0034475	Obp56h	nub
FBgn0034664	CG4377	nub
FBgn0034716	Oatp58Dc	nub
FBgn0034733	CG4752	nub
FBgn0034883	Eglp2	nub
FBgn0035043	CG4781	nub
FBgn0035265	PIG-Wb	nub
FBgn0035300	CG1139	nub
FBgn0035360	CG1246	nub
FBgn0035583	CG13704	nub
FBgn0035611	CG13285	nub
FBgn0035978	UGP	nub
FBgn0036321	CG14120	nub
FBgn0036738	CG7542	nub
FBgn0037485	CG14606	nub
FBgn0037782	Npc2d	nub
FBgn0038179	CG9312	nub
FBgn0038730	CG6300	nub
FBgn0038846	CG5697	nub
FBgn0039084	CG10175	nub
FBgn0039203	CG13618	nub
FBgn0039474	CG6283	nub
FBgn0039562	Gp93	nub
FBgn0039817	CG15553	nub
FBgn0039840	pHCl-2	nub
FBgn0040507	ACXD	nub
FBgn0042201	Nplp3	nub
FBgn0050268	CG30268	nub
FBgn0051076	CG31076	nub
FBgn0051106	CG31106	nub
FBgn0052251	Claspin	nub
FBgn0052282	Drsl4	nub
FBgn0052564	CG32564	nub
FBgn0052656	Muc11A	nub
FBgn0053012	CG33012	nub
FBgn0053265	Muc68E	nub
FBgn0069969	CG40498	nub
FBgn0085256	CG34227	nub
FBgn0085484	Pdxk	nub
FBgn0259748	CG42397	nub
FBgn0260798	Gprk1	nub
FBgn0262357	CG43055	nub
FBgn0262477	FoxP	nub
FBgn0262945	lncRNA:CR43264	nub
FBgn0263199	Galk	nub
FBgn0263519	mir-4964	nub
FBgn0263598	Vha68-2	nub
FBgn0264296	CG43774	nub
FBgn0264347	lncRNA:CR43803	nub
FBgn0264617	asRNA:CR43957	nub
FBgn0264750	CG44008	nub
FBgn0264788	asRNA:CR44018	nub
FBgn0264879	lncRNA:CR44070	nub
FBgn0265851	lncRNA:CR44640	nub
FBgn0265852	lncRNA:CR44641	nub
FBgn0265913	lncRNA:CR44702	nub
FBgn0266786	lncRNA:CR45251	nub
FBgn0266851	lncRNA:CR45312	nub
FBgn0267665	lncRNA:CR46003	nub
FBgn0000053	Gart	Ptx1
FBgn0000078	Amy-d	Ptx1
FBgn0000079	Amy-p	Ptx1
FBgn0000455	Dip-C	Ptx1
FBgn0000592	Est-6	Ptx1
FBgn0001089	Gal	Ptx1
FBgn0001187	Hex-C	Ptx1
FBgn0001258	Ldh	Ptx1
FBgn0001285	Jon44E	Ptx1
FBgn0002571	Mal-A3	Ptx1
FBgn0002719	Men	Ptx1
FBgn0002855	Acp26Aa	Ptx1
FBgn0002939	ninaD	Ptx1
FBgn0002985	odd	Ptx1
FBgn0003308	ry	Ptx1
FBgn0003358	Jon99Ci	Ptx1
FBgn0003961	Uro	Ptx1
FBgn0004187	snRNA:U1:95Cc	Ptx1
FBgn0004395	unk	Ptx1
FBgn0010226	GstS1	Ptx1
FBgn0010246	Myo61F	Ptx1
FBgn0010387	Acbp2	Ptx1
FBgn0010388	Dro	Ptx1
FBgn0010395	Itgbn	Ptx1
FBgn0010425	epsilonTry	Ptx1
FBgn0010497	dmGlut	Ptx1
FBgn0011554	etaTry	Ptx1
FBgn0011676	Nos	Ptx1
FBgn0012042	AttA	Ptx1
FBgn0013307	Odc1	Ptx1
FBgn0015001	iotaTry	Ptx1
FBgn0015268	Nap1	Ptx1
FBgn0015574	alpha-Est6	Ptx1
FBgn0016123	Alp4	Ptx1
FBgn0019660	lncRNA:roX2	Ptx1
FBgn0019940	Rh6	Ptx1
FBgn0020372	TM4SF	Ptx1
FBgn0020508	Ag5r2	Ptx1
FBgn0022359	Sodh-2	Ptx1
FBgn0023197	Jon74E	Ptx1
FBgn0023477	Taldo	Ptx1
FBgn0023507	D2hgdh	Ptx1
FBgn0025709	CNT2	Ptx1
FBgn0026061	Mipp1	Ptx1
FBgn0026144	CBP	Ptx1
FBgn0026565	Ass	Ptx1
FBgn0027106	Inx7	Ptx1
FBgn0028491	CG2930	Ptx1
FBgn0028532	CG7968	Ptx1
FBgn0028534	CG7916	Ptx1
FBgn0028853	CG15263	Ptx1
FBgn0028920	CG8997	Ptx1
FBgn0028993	scro	Ptx1
FBgn0029826	CG6041	Ptx1
FBgn0030040	CG15347	Ptx1
FBgn0030098	CG12057	Ptx1
FBgn0030396	CG2556	Ptx1
FBgn0030503	Tango2	Ptx1
FBgn0030594	fiz	Ptx1
FBgn0030737	Had1	Ptx1
FBgn0030747	CG4301	Ptx1
FBgn0030774	sphe	Ptx1
FBgn0030775	CG9673	Ptx1
FBgn0030776	CG4653	Ptx1
FBgn0030859	CG12990	Ptx1
FBgn0030893	RhoGAP16F	Ptx1
FBgn0030932	Ggt-1	Ptx1
FBgn0030998	CG14195	Ptx1
FBgn0030999	Mur18B	Ptx1
FBgn0031004	CG7992	Ptx1
FBgn0031012	CG8051	Ptx1
FBgn0031360	CG31937	Ptx1
FBgn0031522	CG3285	Ptx1
FBgn0031523	CG15408	Ptx1
FBgn0031542	CG15414	Ptx1
FBgn0031579	CG15422	Ptx1
FBgn0031650	CG14044	Ptx1
FBgn0031653	Jon25Biii	Ptx1
FBgn0031654	Jon25Bii	Ptx1
FBgn0031726	Cyp6a16	Ptx1
FBgn0031732	CG11149	Ptx1
FBgn0031741	CG11034	Ptx1
FBgn0031801	CG9498	Ptx1
FBgn0031824	CG9547	Ptx1
FBgn0031930	CG7025	Ptx1
FBgn0032066	LManIII	Ptx1
FBgn0032067	LManIV	Ptx1
FBgn0032068	LManV	Ptx1
FBgn0032074	Tsp29Fa	Ptx1
FBgn0032075	Tsp29Fb	Ptx1
FBgn0032087	CG9568	Ptx1
FBgn0032088	CG13102	Ptx1
FBgn0032116	Mco1	Ptx1
FBgn0032124	CG17855	Ptx1
FBgn0032235	CG5096	Ptx1
FBgn0032271	CG7329	Ptx1
FBgn0032283	CG7296	Ptx1
FBgn0032285	CG17108	Ptx1
FBgn0032373	Vha100-5	Ptx1
FBgn0032638	SPH93	Ptx1
FBgn0032669	CG15155	Ptx1
FBgn0032715	CG17597	Ptx1
FBgn0032741	Sidpn	Ptx1
FBgn0032770	CG13086	Ptx1
FBgn0032779	Alp12	Ptx1
FBgn0032889	CG9331	Ptx1
FBgn0032913	CG9259	Ptx1
FBgn0032945	CG8665	Ptx1
FBgn0033124	Tsp42Ec	Ptx1
FBgn0033138	Tsp42Eq	Ptx1
FBgn0033294	Mal-A4	Ptx1
FBgn0033296	Mal-A7	Ptx1
FBgn0033297	Mal-A8	Ptx1
FBgn0033423	Alp6	Ptx1
FBgn0033518	Prx2540-2	Ptx1
FBgn0033593	Listericin	Ptx1
FBgn0033659	Damm	Ptx1
FBgn0033733	CG8834	Ptx1
FBgn0033787	CG13321	Ptx1
FBgn0033788	CG13323	Ptx1
FBgn0033798	CG15870	Ptx1
FBgn0033826	CG4734	Ptx1
FBgn0033999	CG8093	Ptx1
FBgn0034031	CG12963	Ptx1
FBgn0034247	CG6484	Ptx1
FBgn0034263	CG10934	Ptx1
FBgn0034279	CG18635	Ptx1
FBgn0034290	CG5773	Ptx1
FBgn0034318	CG14500	Ptx1
FBgn0034468	Obp56a	Ptx1
FBgn0034642	CG15674	Ptx1
FBgn0034664	CG4377	Ptx1
FBgn0034716	Oatp58Dc	Ptx1
FBgn0034733	CG4752	Ptx1
FBgn0034839	CG13540	Ptx1
FBgn0034865	Or59b	Ptx1
FBgn0034997	CG3376	Ptx1
FBgn0035043	CG4781	Ptx1
FBgn0035273	CG12020	Ptx1
FBgn0035282	CNMa	Ptx1
FBgn0035300	CG1139	Ptx1
FBgn0035355	CG16985	Ptx1
FBgn0035356	CG16986	Ptx1
FBgn0035359	CG1143	Ptx1
FBgn0035409	CG14963	Ptx1
FBgn0035445	Ids	Ptx1
FBgn0035484	CG11594	Ptx1
FBgn0035583	CG13704	Ptx1
FBgn0035620	Alp9	Ptx1
FBgn0035665	Jon65Aiii	Ptx1
FBgn0035670	CG10472	Ptx1
FBgn0035679	CG10467	Ptx1
FBgn0035709	eIF4E4	Ptx1
FBgn0035918	Cdc6	Ptx1
FBgn0035933	CG13309	Ptx1
FBgn0035941	CG13313	Ptx1
FBgn0036117	CG6321	Ptx1
FBgn0036205	CG14131	Ptx1
FBgn0036321	CG14120	Ptx1
FBgn0036465	Rpn12R	Ptx1
FBgn0036467	CG12310	Ptx1
FBgn0036563	CG13075	Ptx1
FBgn0036599	CG13044	Ptx1
FBgn0036622	Agpat4	Ptx1
FBgn0036659	CG9701	Ptx1
FBgn0036738	CG7542	Ptx1
FBgn0036756	Cln3	Ptx1
FBgn0036759	CG5577	Ptx1
FBgn0036770	Prestin	Ptx1
FBgn0036857	Aldh7A1	Ptx1
FBgn0036877	CG9452	Ptx1
FBgn0036926	CG7646	Ptx1
FBgn0037021	CG11399	Ptx1
FBgn0037065	CG12974	Ptx1
FBgn0037206	CG12768	Ptx1
FBgn0037517	CG10086	Ptx1
FBgn0037520	CG18268	Ptx1
FBgn0037678	CG16749	Ptx1
FBgn0037714	CG9396	Ptx1
FBgn0037973	CG18547	Ptx1
FBgn0038082	Ugt37A2	Ptx1
FBgn0038135	CG8773	Ptx1
FBgn0038136	CG8774	Ptx1
FBgn0038292	CG3987	Ptx1
FBgn0038404	CG8925	Ptx1
FBgn0038484	CG5246	Ptx1
FBgn0038701	CG18493	Ptx1
FBgn0038702	CG3739	Ptx1
FBgn0038719	CG16727	Ptx1
FBgn0038804	CG10877	Ptx1
FBgn0038845	Alp5	Ptx1
FBgn0038880	SIFaR	Ptx1
FBgn0038924	CG6028	Ptx1
FBgn0038938	CG7084	Ptx1
FBgn0039006	Cyp6d4	Ptx1
FBgn0039077	CG17380	Ptx1
FBgn0039085	Ugt303B3	Ptx1
FBgn0039086	Ugt303B1	Ptx1
FBgn0039154	Npc2f	Ptx1
FBgn0039203	CG13618	Ptx1
FBgn0039307	CR13656	Ptx1
FBgn0039312	CG10514	Ptx1
FBgn0039323	CG10559	Ptx1
FBgn0039324	CG10553	Ptx1
FBgn0039472	CG17192	Ptx1
FBgn0039475	CG6277	Ptx1
FBgn0039529	CG5612	Ptx1
FBgn0039562	Gp93	Ptx1
FBgn0039768	CG15533	Ptx1
FBgn0039769	CG15534	Ptx1
FBgn0039787	CG9702	Ptx1
FBgn0039818	CG11318	Ptx1
FBgn0039856	CG1774	Ptx1
FBgn0039872	salt	Ptx1
FBgn0039941	CG17167	Ptx1
FBgn0040349	CG3699	Ptx1
FBgn0040350	CG3690	Ptx1
FBgn0040507	ACXD	Ptx1
FBgn0041711	yellow-e	Ptx1
FBgn0041717	snRNA:U6atac	Ptx1
FBgn0043471	kappaTry	Ptx1
FBgn0043575	PGRP-SC2	Ptx1
FBgn0043783	CG32444	Ptx1
FBgn0050016	CG30016	Ptx1
FBgn0050104	NT5E-2	Ptx1
FBgn0050360	Mal-A6	Ptx1
FBgn0050410	Rpi	Ptx1
FBgn0051004	mesh	Ptx1
FBgn0051087	CG31087	Ptx1
FBgn0051089	CG31089	Ptx1
FBgn0051091	CG31091	Ptx1
FBgn0051106	CG31106	Ptx1
FBgn0051148	Gba1a	Ptx1
FBgn0051198	CG31198	Ptx1
FBgn0051233	CG31233	Ptx1
FBgn0051343	CG31343	Ptx1
FBgn0051380	CG31380	Ptx1
FBgn0051562	CR31562	Ptx1
FBgn0051781	lncRNA:CR31781	Ptx1
FBgn0051872	CG31872	Ptx1
FBgn0051974	CG31974	Ptx1
FBgn0052024	CG32024	Ptx1
FBgn0052054	CG32054	Ptx1
FBgn0052251	Claspin	Ptx1
FBgn0052282	Drsl4	Ptx1
FBgn0052476	mthl14	Ptx1
FBgn0052483	CG32483	Ptx1
FBgn0052633	CG32633	Ptx1
FBgn0052774	Muc4B	Ptx1
FBgn0053012	CG33012	Ptx1
FBgn0053099	CG33099	Ptx1
FBgn0053192	MtnD	Ptx1
FBgn0053258	CG33258	Ptx1
FBgn0053281	CG33281	Ptx1
FBgn0053282	CG33282	Ptx1
FBgn0053301	CG33301	Ptx1
FBgn0053306	CG33306	Ptx1
FBgn0053511	CG33511	Ptx1
FBgn0054034	CG34034	Ptx1
FBgn0058178	CG40178	Ptx1
FBgn0063499	GstE10	Ptx1
FBgn0065051	scaRNA:MeU5-U42	Ptx1
FBgn0065099	snRNA:7SK	Ptx1
FBgn0069969	CG40498	Ptx1
FBgn0083987	snRNA:U11	Ptx1
FBgn0085195	CG34166	Ptx1
FBgn0085256	CG34227	Ptx1
FBgn0085313	CG34284	Ptx1
FBgn0085358	Diedel3	Ptx1
FBgn0085424	nub	Ptx1
FBgn0085455	CG34426	Ptx1
FBgn0085485	CG34456	Ptx1
FBgn0086691	UK114	Ptx1
FBgn0087007	bbg	Ptx1
FBgn0250815	Jon65Aiv	Ptx1
FBgn0259101	CG42249	Ptx1
FBgn0259113	DNApol-alpha180	Ptx1
FBgn0259164	CG42269	Ptx1
FBgn0259237	CG42335	Ptx1
FBgn0259748	CG42397	Ptx1
FBgn0259998	CG17571	Ptx1
FBgn0260657	CG42540	Ptx1
FBgn0260798	Gprk1	Ptx1
FBgn0261393	alpha-Est5	Ptx1
FBgn0261575	tobi	Ptx1
FBgn0261673	nemy	Ptx1
FBgn0261675	Npc1b	Ptx1
FBgn0261930	vnd	Ptx1
FBgn0262146	MtnE	Ptx1
FBgn0262580	CG43120	Ptx1
FBgn0262945	lncRNA:CR43264	Ptx1
FBgn0263199	Galk	Ptx1
FBgn0263200	Galt	Ptx1
FBgn0263234	Phae1	Ptx1
FBgn0263459	snoRNA:2R:9445410	Ptx1
FBgn0263471	scaRNA:MeU2-48	Ptx1
FBgn0263488	snmRNA:CR43603	Ptx1
FBgn0263532	mir-4962	Ptx1
FBgn0263780	CG17684	Ptx1
FBgn0263830	CG40486	Ptx1
FBgn0264296	CG43774	Ptx1
FBgn0264699	CG43968	Ptx1
FBgn0264776	CG44014	Ptx1
FBgn0264788	asRNA:CR44018	Ptx1
FBgn0265084	CG44195	Ptx1
FBgn0265185	CG44250	Ptx1
FBgn0265186	CG44251	Ptx1
FBgn0266626	asRNA:CR45133	Ptx1
FBgn0266635	asRNA:CR45142	Ptx1
FBgn0267161	asRNA:CR45601	Ptx1
FBgn0267339	p38c	Ptx1
FBgn0267347	squ	Ptx1
FBgn0267428	DIP-lambda	Ptx1
FBgn0267429	CG45782	Ptx1
FBgn0267431	Myo81F	Ptx1
FBgn0000078	Amy-d	Scro
FBgn0000079	Amy-p	Scro
FBgn0000251	cad	Scro
FBgn0000276	CecA1	Scro
FBgn0000277	CecA2	Scro
FBgn0001089	Gal	Scro
FBgn0001125	Got2	Scro
FBgn0002569	Mal-A2	Scro
FBgn0002570	Mal-A1	Scro
FBgn0002578	Kaz-m1	Scro
FBgn0002855	Acp26Aa	Scro
FBgn0002985	odd	Scro
FBgn0003499	sr	Scro
FBgn0003863	alphaTry	Scro
FBgn0003888	betaTub60D	Scro
FBgn0004047	Yp3	Scro
FBgn0004187	snRNA:U1:95Cc	Scro
FBgn0004425	LysB	Scro
FBgn0004427	LysD	Scro
FBgn0004428	LysE	Scro
FBgn0005626	ple	Scro
FBgn0010357	betaTry	Scro
FBgn0010385	Def	Scro
FBgn0010425	epsilonTry	Scro
FBgn0010497	dmGlut	Scro
FBgn0011554	etaTry	Scro
FBgn0011555	thetaTry	Scro
FBgn0012042	AttA	Scro
FBgn0016123	Alp4	Scro
FBgn0019928	Ser8	Scro
FBgn0020506	Amyrel	Scro
FBgn0020508	Ag5r2	Scro
FBgn0022359	Sodh-2	Scro
FBgn0023197	Jon74E	Scro
FBgn0024289	Sodh-1	Scro
FBgn0025454	Cyp6g1	Scro
FBgn0025709	CNT2	Scro
FBgn0026061	Mipp1	Scro
FBgn0026565	Ass	Scro
FBgn0027106	Inx7	Scro
FBgn0027584	CG4757	Scro
FBgn0028516	ZnT35C	Scro
FBgn0028533	CG7953	Scro
FBgn0028534	CG7916	Scro
FBgn0028853	CG15263	Scro
FBgn0028886	CG15279	Scro
FBgn0028920	CG8997	Scro
FBgn0028950	CG15255	Scro
FBgn0029091	Chs2	Scro
FBgn0029766	CG15784	Scro
FBgn0029896	CG3168	Scro
FBgn0030040	CG15347	Scro
FBgn0030098	CG12057	Scro
FBgn0030148	CG3106	Scro
FBgn0030224	CG12637	Scro
FBgn0030484	GstT4	Scro
FBgn0030615	Cyp4s3	Scro
FBgn0030688	CG8952	Scro
FBgn0030748	Traf-like	Scro
FBgn0030932	Ggt-1	Scro
FBgn0030955	CG6891	Scro
FBgn0030968	CG7322	Scro
FBgn0030998	CG14195	Scro
FBgn0030999	Mur18B	Scro
FBgn0031012	CG8051	Scro
FBgn0031128	hydra	Scro
FBgn0031332	CG5556	Scro
FBgn0031360	CG31937	Scro
FBgn0031514	OtopLb	Scro
FBgn0031522	CG3285	Scro
FBgn0031533	CG2772	Scro
FBgn0031579	CG15422	Scro
FBgn0031650	CG14044	Scro
FBgn0031653	Jon25Biii	Scro
FBgn0031654	Jon25Bii	Scro
FBgn0031732	CG11149	Scro
FBgn0031741	CG11034	Scro
FBgn0031805	Nepl4	Scro
FBgn0031824	CG9547	Scro
FBgn0031930	CG7025	Scro
FBgn0032049	Bace	Scro
FBgn0032066	LManIII	Scro
FBgn0032068	LManV	Scro
FBgn0032087	CG9568	Scro
FBgn0032088	CG13102	Scro
FBgn0032124	CG17855	Scro
FBgn0032131	CG3841	Scro
FBgn0032187	CG4839	Scro
FBgn0032235	CG5096	Scro
FBgn0032271	CG7329	Scro
FBgn0032285	CG17108	Scro
FBgn0032373	Vha100-5	Scro
FBgn0032387	CG16965	Scro
FBgn0032638	SPH93	Scro
FBgn0032665	CG15152	Scro
FBgn0032715	CG17597	Scro
FBgn0032770	CG13086	Scro
FBgn0032820	fbp	Scro
FBgn0032839	AANATL3	Scro
FBgn0032908	CG9270	Scro
FBgn0032945	CG8665	Scro
FBgn0033051	Strica	Scro
FBgn0033113	Spn42Dc	Scro
FBgn0033138	Tsp42Eq	Scro
FBgn0033139	Tsp42Er	Scro
FBgn0033296	Mal-A7	Scro
FBgn0033297	Mal-A8	Scro
FBgn0033301	CG12780	Scro
FBgn0033387	CG8008	Scro
FBgn0033423	Alp6	Scro
FBgn0033659	Damm	Scro
FBgn0033733	CG8834	Scro
FBgn0033774	CG12374	Scro
FBgn0033788	CG13323	Scro
FBgn0033792	CG13325	Scro
FBgn0033826	CG4734	Scro
FBgn0034031	CG12963	Scro
FBgn0034085	Ptp52F	Scro
FBgn0034173	CG9010	Scro
FBgn0034225	veil	Scro
FBgn0034247	CG6484	Scro
FBgn0034289	CG10910	Scro
FBgn0034290	CG5773	Scro
FBgn0034295	CG10911	Scro
FBgn0034390	CG15093	Scro
FBgn0034416	CG15109	Scro
FBgn0034468	Obp56a	Scro
FBgn0034490	CG9864	Scro
FBgn0034553	CG9993	Scro
FBgn0034628	Acox57D-p	Scro
FBgn0034663	CG4363	Scro
FBgn0034664	CG4377	Scro
FBgn0034865	Or59b	Scro
FBgn0034997	CG3376	Scro
FBgn0035043	CG4781	Scro
FBgn0035176	CG13905	Scro
FBgn0035265	PIG-Wb	Scro
FBgn0035355	CG16985	Scro
FBgn0035359	CG1143	Scro
FBgn0035476	CG12766	Scro
FBgn0035611	CG13285	Scro
FBgn0035620	Alp9	Scro
FBgn0035665	Jon65Aiii	Scro
FBgn0035670	CG10472	Scro
FBgn0035709	eIF4E4	Scro
FBgn0035780	CG18417	Scro
FBgn0035918	Cdc6	Scro
FBgn0035926	Acbp5	Scro
FBgn0035929	CG13311	Scro
FBgn0035968	Slc45-1	Scro
FBgn0036117	CG6321	Scro
FBgn0036422	CG3868	Scro
FBgn0036467	CG12310	Scro
FBgn0036622	Agpat4	Scro
FBgn0036738	CG7542	Scro
FBgn0036770	Prestin	Scro
FBgn0036877	CG9452	Scro
FBgn0036970	Spn77Bc	Scro
FBgn0036996	mag	Scro
FBgn0037065	CG12974	Scro
FBgn0037090	Est-Q	Scro
FBgn0037171	CG14459	Scro
FBgn0037517	CG10086	Scro
FBgn0037520	CG18268	Scro
FBgn0037683	CG18473	Scro
FBgn0037801	CG3999	Scro
FBgn0038135	CG8773	Scro
FBgn0038136	CG8774	Scro
FBgn0038160	CG9759	Scro
FBgn0038257	smp-30	Scro
FBgn0038292	CG3987	Scro
FBgn0038391	GATAe	Scro
FBgn0038404	CG8925	Scro
FBgn0038484	CG5246	Scro
FBgn0038613	Vha100-4	Scro
FBgn0038631	CG7695	Scro
FBgn0038681	Cyp12a4	Scro
FBgn0038700	CG3734	Scro
FBgn0038719	CG16727	Scro
FBgn0038756	CG4783	Scro
FBgn0038845	Alp5	Scro
FBgn0038846	CG5697	Scro
FBgn0038924	CG6028	Scro
FBgn0038973	Pebp1	Scro
FBgn0039052	CG6733	Scro
FBgn0039094	CG10184	Scro
FBgn0039154	Npc2f	Scro
FBgn0039203	CG13618	Scro
FBgn0039310	CG11878	Scro
FBgn0039312	CG10514	Scro
FBgn0039471	CG6295	Scro
FBgn0039472	CG17192	Scro
FBgn0039474	CG6283	Scro
FBgn0039475	CG6277	Scro
FBgn0039478	Nep5	Scro
FBgn0039519	Cyp6a18	Scro
FBgn0039529	CG5612	Scro
FBgn0039769	CG15534	Scro
FBgn0039782	CG15539	Scro
FBgn0039787	CG9702	Scro
FBgn0039817	CG15553	Scro
FBgn0039818	CG11318	Scro
FBgn0039827	CG1544	Scro
FBgn0039873	Smvt	Scro
FBgn0040001	FASN3	Scro
FBgn0040064	yip2	Scro
FBgn0040256	Ugt35C1	Scro
FBgn0040349	CG3699	Scro
FBgn0040350	CG3690	Scro
FBgn0040507	ACXD	Scro
FBgn0041711	yellow-e	Scro
FBgn0042102	CG18745	Scro
FBgn0042105	CG18748	Scro
FBgn0042201	Nplp3	Scro
FBgn0043783	CG32444	Scro
FBgn0050042	Cpr49Ab	Scro
FBgn0050268	CG30268	Scro
FBgn0050339	CG30339	Scro
FBgn0050360	Mal-A6	Scro
FBgn0051004	mesh	Scro
FBgn0051075	CG31075	Scro
FBgn0051076	CG31076	Scro
FBgn0051087	CG31087	Scro
FBgn0051089	CG31089	Scro
FBgn0051104	CG31104	Scro
FBgn0051148	Gba1a	Scro
FBgn0051233	CG31233	Scro
FBgn0051313	CG31313	Scro
FBgn0051380	CG31380	Scro
FBgn0051463	CG31463	Scro
FBgn0051562	CR31562	Scro
FBgn0051781	lncRNA:CR31781	Scro
FBgn0051872	CG31872	Scro
FBgn0051901	Mur29B	Scro
FBgn0052107	CG32107	Scro
FBgn0052282	Drsl4	Scro
FBgn0052483	CG32483	Scro
FBgn0052564	CG32564	Scro
FBgn0052633	CG32633	Scro
FBgn0053099	CG33099	Scro
FBgn0053265	Muc68E	Scro
FBgn0053281	CG33281	Scro
FBgn0053639	CG33639	Scro
FBgn0054040	CG34040	Scro
FBgn0063493	GstE7	Scro
FBgn0065051	scaRNA:MeU5-U42	Scro
FBgn0083987	snRNA:U11	Scro
FBgn0085205	CG34176	Scro
FBgn0085218	CG34189	Scro
FBgn0085256	CG34227	Scro
FBgn0085313	CG34284	Scro
FBgn0085358	Diedel3	Scro
FBgn0085453	Mthfs	Scro
FBgn0085484	Pdxk	Scro
FBgn0086603	snoRNA:Or-CD2	Scro
FBgn0086691	UK114	Scro
FBgn0250815	Jon65Aiv	Scro
FBgn0250841	CG17242	Scro
FBgn0259101	CG42249	Scro
FBgn0259113	DNApol-alpha180	Scro
FBgn0259748	CG42397	Scro
FBgn0260657	CG42540	Scro
FBgn0261534	l(2)34Fc	Scro
FBgn0261575	tobi	Scro
FBgn0261930	vnd	Scro
FBgn0262106	lncRNA:CR42859	Scro
FBgn0262477	FoxP	Scro
FBgn0262547	CG43101	Scro
FBgn0262580	CG43120	Scro
FBgn0263118	tx	Scro
FBgn0263200	Galt	Scro
FBgn0263402	CG43448	Scro
FBgn0263459	snoRNA:2R:9445410	Scro
FBgn0263461	snoRNA:CG32479-a	Scro
FBgn0263471	scaRNA:MeU2-48	Scro
FBgn0263476	snoRNA:CG32479-b	Scro
FBgn0263569	mir-4968	Scro
FBgn0264296	CG43774	Scro
FBgn0264347	lncRNA:CR43803	Scro
FBgn0264750	CG44008	Scro
FBgn0264775	CG44013	Scro
FBgn0264776	CG44014	Scro
FBgn0265851	lncRNA:CR44640	Scro
FBgn0265852	lncRNA:CR44641	Scro
FBgn0265931	lncRNA:CR44720	Scro
FBgn0266786	lncRNA:CR45251	Scro
FBgn0266851	lncRNA:CR45312	Scro
FBgn0267339	p38c	Scro
FBgn0267408	AOX1	Scro
FBgn0267556	asRNA:CR45896	Scro
FBgn0267665	lncRNA:CR46003	Scro
FBgn0033926	Arc1	Scro
