## Supplementary File 6 for "Persistent Epigenetic Reprogramming of Sweet Taste by Diet"

### Sheet: Sheet1
GeneID
FBgn0030999
FBgn0034662
FBgn0033296
FBgn0265264
FBgn0033733
FBgn0003357
FBgn0033297
FBgn0002570
FBgn0038658
FBgn0051198
FBgn0050360
FBgn0261575
FBgn0003358
FBgn0051343
FBgn0011559
FBgn0033826
FBgn0002569
FBgn0033294
FBgn0003356
FBgn0038719
FBgn0036422
FBgn0054040
FBgn0051872
FBgn0000079
FBgn0030594
FBgn0000078
FBgn0034247
FBgn0051004
FBgn0034664
FBgn0038702
FBgn0038135
FBgn0052656
FBgn0010246
FBgn0030098
FBgn0036321
FBgn0043471
FBgn0032373
FBgn0034289
FBgn0031517
FBgn0034031
FBgn0040723
FBgn0052351
FBgn0033787
FBgn0040001
FBgn0265185
FBgn0085205
FBgn0037517
FBgn0038700
FBgn0031004
FBgn0039519
FBgn0010425
FBgn0035670
FBgn0250832
FBgn0259998
FBgn0030688
FBgn0038790
FBgn0029091
FBgn0000251
FBgn0038466
FBgn0047334
FBgn0032235
FBgn0038136
FBgn0262357
FBgn0035154
FBgn0032839
FBgn0265267
FBgn0051148
FBgn0035043
FBgn0028381
FBgn0028853
FBgn0051104
FBgn0028518
FBgn0033788
FBgn0036996
FBgn0039769
FBgn0038846
FBgn0262547
FBgn0043575
FBgn0031653
FBgn0035926
FBgn0030737
FBgn0036970
FBgn0263234
FBgn0051106
FBgn0263081
FBgn0259101
FBgn0038718
FBgn0034225
FBgn0039085
FBgn0040350
FBgn0032435
FBgn0024361
FBgn0038292
FBgn0030859
FBgn0033047
FBgn0032187
FBgn0038701
FBgn0039840
FBgn0034085
FBgn0053127
FBgn0030776
FBgn0250841
FBgn0261675
FBgn0037065
FBgn0026565
FBgn0031579
FBgn0085227
FBgn0035679
FBgn0039787
FBgn0032087
FBgn0032049
FBgn0039472
FBgn0017448
FBgn0004228
FBgn0030774
FBgn0035620
FBgn0053301
FBgn0051272
FBgn0032669
FBgn0264347
FBgn0028950
FBgn0051087
FBgn0035360
FBgn0040729
FBgn0011555
FBgn0036969
FBgn0032131
FBgn0264750
FBgn0004425
FBgn0053514
FBgn0053533
FBgn0083936
FBgn0031522
FBgn0041156
FBgn0034490
FBgn0035583
FBgn0040299
FBgn0036066
FBgn0033792
FBgn0262945
FBgn0033999
FBgn0039312
FBgn0031732
FBgn0265186
FBgn0050042
FBgn0002855
FBgn0267408
FBgn0034715
FBgn0037973
FBgn0261835
FBgn0032665
FBgn0052054
FBgn0025454
FBgn0051380
FBgn0028534
FBgn0037678
FBgn0261930
FBgn0031514
FBgn0051288
FBgn0032433
FBgn0035665
FBgn0034416
FBgn0028516
FBgn0050277
FBgn0039474
FBgn0085455
FBgn0039052
FBgn0052024
FBgn0035661
FBgn0053346
FBgn0033423
FBgn0037683
FBgn0030148
FBgn0261287
FBgn0030040
FBgn0039154
FBgn0031918
FBgn0054034
FBgn0031128
FBgn0033079
FBgn0038845
FBgn0250757
FBgn0052633
FBgn0054043
FBgn0053281
FBgn0030998
FBgn0031432
FBgn0250815
FBgn0035189
FBgn0034553
FBgn0003888
FBgn0033138
FBgn0035265
FBgn0001258
FBgn0039086
FBgn0033518
FBgn0031523
FBgn0035476
FBgn0038756
FBgn0038973
FBgn0034173
FBgn0002578
FBgn0010395
FBgn0038257
FBgn0035709
FBgn0032074
FBgn0030993
FBgn0052483
FBgn0033221
FBgn0052476
FBgn0032088
FBgn0033093
FBgn0030748
FBgn0040252
FBgn0030396
FBgn0027106
FBgn0010357
FBgn0051410
FBgn0031929
FBgn0036205
FBgn0040060
FBgn0044872
FBgn0042102
FBgn0040349
FBgn0264699
FBgn0040256
FBgn0015336
FBgn0063499
FBgn0001187
FBgn0034642
FBgn0035300
FBgn0266626
FBgn0262580
FBgn0004187
FBgn0003863
FBgn0038717
FBgn0259237
FBgn0030756
FBgn0025837
FBgn0004428
FBgn0050339
FBgn0040759
FBgn0035673
FBgn0029827
FBgn0030955
FBgn0036756
FBgn0038160
FBgn0261393
FBgn0053282
FBgn0031741
FBgn0032945
FBgn0035147
FBgn0028491
FBgn0028532
FBgn0028872
FBgn0032733
FBgn0039471
FBgn0010497
FBgn0039310
FBgn0036465
FBgn0025678
FBgn0042104
FBgn0036599
FBgn0053233
FBgn0039307
FBgn0037520
FBgn0085317
FBgn0036738
FBgn0000592
FBgn0035356
FBgn0053511
FBgn0263598
FBgn0035929
FBgn0001089
FBgn0053966
FBgn0038681
FBgn0034263
FBgn0034883
FBgn0004426
FBgn0033301
FBgn0037485
FBgn0038082
FBgn0033139
FBgn0050104
FBgn0051901
FBgn0035941
FBgn0038652
FBgn0033798
FBgn0034295
FBgn0085218
FBgn0010504
FBgn0029896
FBgn0023197
FBgn0032075
FBgn0011554
FBgn0036091
FBgn0035273
FBgn0033659
FBgn0039475
FBgn0262022
FBgn0040250
FBgn0053306
FBgn0264296
FBgn0031865
FBgn0028920
FBgn0037750
FBgn0015574
FBgn0052774
FBgn0250836
FBgn0025620
FBgn0032066
FBgn0032068
