## Supplementary File 5 for "Persistent Epigenetic Reprogramming of Sweet Taste by Diet"

#node1	node2	node1_string_internal_id	node2_string_internal_id	node1_external_id	node2_external_id	neighborhood_on_chromosome	gene_fusion	phylogenetic_cooccurrence	homology	coexpression	experimentally_determined_interaction	database_annotated	automated_textmining	combined_score
E(z)	esc	3237744	3228847	7227.FBpp0306192	7227.FBpp0079907	0	0	0	0	0.121	0.949	0.900	0.971	0.999
epsilonTry	betaTry	3232624	3232607	7227.FBpp0087256	7227.FBpp0087223	0	0	0.448	0.971	0.999	0	0	0	0.999
E(z)	Su(z)12	3237744	3226214	7227.FBpp0306192	7227.FBpp0074686	0	0	0	0	0.149	0.923	0.900	0.975	0.999
esc	Su(z)12	3228847	3226214	7227.FBpp0079907	7227.FBpp0074686	0	0	0	0	0.119	0.874	0.900	0.958	0.999
Jon65Aiii	Jon65Aiv	3227250	3227249	7227.FBpp0076749	7227.FBpp0076748	0	0	0.448	0.953	0.999	0	0	0.830	0.999
Tsp29Fb	Tsp29Fa	3228560	3228559	7227.FBpp0079356	7227.FBpp0079355	0	0	0	0.766	0.977	0	0.900	0	0.997
E(z)	Pcl	3237744	3236892	7227.FBpp0306192	7227.FBpp0303033	0	0	0	0	0.093	0.728	0.900	0.763	0.993
Pcl	Su(z)12	3236892	3226214	7227.FBpp0303033	7227.FBpp0074686	0	0	0	0	0.136	0.640	0.900	0.776	0.992
alphaTry	Jon65Aiii	3232625	3227250	7227.FBpp0087257	7227.FBpp0076749	0	0	0.444	0.786	0.986	0	0	0.593	0.989
Pcl	esc	3236892	3228847	7227.FBpp0303033	7227.FBpp0079907	0	0	0	0	0.124	0.632	0.900	0.699	0.989
alphaTry	Jon65Aiv	3232625	3227249	7227.FBpp0087257	7227.FBpp0076748	0	0	0.442	0.789	0.978	0	0	0.596	0.982
Jon99Fi	Jon25Biii	3231508	3228230	7227.FBpp0085014	7227.FBpp0078692	0	0	0.443	0.962	0.978	0	0	0.547	0.978
alphaTry	Jon25Biii	3232625	3228230	7227.FBpp0087257	7227.FBpp0078692	0	0	0.425	0.714	0.969	0	0	0.047	0.973
Jon44E	Jon25Biii	3232858	3228230	7227.FBpp0087783	7227.FBpp0078692	0	0	0.435	0.957	0.956	0	0	0.271	0.957
alphaTry	epsilonTry	3232625	3232624	7227.FBpp0087257	7227.FBpp0087256	0	0	0.448	0.971	0.956	0	0	0	0.956
epsilonTry	Jon65Aiii	3232624	3227250	7227.FBpp0087256	7227.FBpp0076749	0	0	0.440	0.773	0.938	0	0	0.220	0.946
epsilonTry	Jon65Aiv	3232624	3227249	7227.FBpp0087256	7227.FBpp0076748	0	0	0.439	0.774	0.938	0	0	0.195	0.945
Jon25Biii	Jon65Aiv	3228230	3227249	7227.FBpp0078692	7227.FBpp0076748	0	0	0.435	0.912	0.933	0	0	0.105	0.935
epsilonTry	Jon25Biii	3232624	3228230	7227.FBpp0087256	7227.FBpp0078692	0	0	0.422	0.722	0.923	0	0	0.075	0.933
alphaTry	Jon74E	3232625	3226358	7227.FBpp0087257	7227.FBpp0074969	0	0	0.433	0.750	0.922	0	0	0.157	0.932
rl	p38c	3234231	3230956	7227.FBpp0112426	7227.FBpp0083967	0	0	0.414	0.872	0	0.243	0.900	0.514	0.929
Jon44E	alphaTry	3232858	3232625	7227.FBpp0087783	7227.FBpp0087257	0	0	0.442	0.718	0.902	0	0	0.400	0.923
Jon65Aiii	Jon74E	3227250	3226358	7227.FBpp0076749	7227.FBpp0074969	0	0	0.440	0.888	0.912	0	0	0.590	0.921
Jon44E	Jon99Fi	3232858	3231508	7227.FBpp0087783	7227.FBpp0085014	0	0	0.444	0.961	0.914	0	0	0.658	0.917
Jon99Ci	Jon25Biii	3231434	3228230	7227.FBpp0084877	7227.FBpp0078692	0	0	0.438	0.933	0.907	0	0	0.305	0.911
betaTry	Jon65Aiii	3232607	3227250	7227.FBpp0087223	7227.FBpp0076749	0	0	0.444	0.756	0.886	0	0	0.047	0.898
epsilonTry	Jon74E	3232624	3226358	7227.FBpp0087256	7227.FBpp0074969	0	0	0.439	0.717	0.874	0	0	0.341	0.898
Jon44E	Jon99Ci	3232858	3231434	7227.FBpp0087783	7227.FBpp0084877	0	0	0.440	0.936	0.889	0	0	0.655	0.896
betaTry	Jon65Aiv	3232607	3227249	7227.FBpp0087223	7227.FBpp0076748	0	0	0.442	0.778	0.872	0	0	0.484	0.895
kappaTry	thetaTry	3237148	3232626	7227.FBpp0304273	7227.FBpp0087258	0	0	0.445	0.779	0.876	0	0	0	0.887
alphaTry	iotaTry	3232625	3232610	7227.FBpp0087257	7227.FBpp0087226	0	0	0.448	0.930	0.880	0	0	0.278	0.885
alphaTry	betaTry	3232625	3232607	7227.FBpp0087257	7227.FBpp0087223	0	0	0.449	0.983	0.883	0	0	0.560	0.884
Jon99Fi	Jon65Aiii	3231508	3227250	7227.FBpp0085014	7227.FBpp0076749	0	0	0.445	0.945	0.878	0	0	0.480	0.883
Jon99Fi	Jon65Aiv	3231508	3227249	7227.FBpp0085014	7227.FBpp0076748	0	0	0.446	0.924	0.876	0	0	0.438	0.883
thetaTry	iotaTry	3232626	3232610	7227.FBpp0087258	7227.FBpp0087226	0	0	0.446	0.890	0.877	0	0	0	0.882
Jon44E	Jon65Aiv	3232858	3227249	7227.FBpp0087783	7227.FBpp0076748	0	0	0.443	0.933	0.875	0	0	0.339	0.881
Dip-B	Dip-C	3230079	3229950	7227.FBpp0082299	7227.FBpp0082069	0.048	0	0	0	0.186	0	0	0.858	0.880
Jon65Aiv	Jon74E	3227249	3226358	7227.FBpp0076748	7227.FBpp0074969	0	0	0.442	0.912	0.869	0	0	0.552	0.879
thetaTry	alphaTry	3232626	3232625	7227.FBpp0087258	7227.FBpp0087257	0	0	0.447	0.928	0.875	0	0	0	0.878
Jon25Biii	Jon65Aiii	3228230	3227250	7227.FBpp0078692	7227.FBpp0076749	0	0	0.435	0.937	0.872	0	0	0.111	0.875
Tsp42Ec	Tsp29Fa	3231744	3228559	7227.FBpp0085511	7227.FBpp0079355	0	0	0	0.659	0.871	0	0	0	0.871
thetaTry	Jon25Biii	3232626	3228230	7227.FBpp0087258	7227.FBpp0078692	0	0	0.426	0.631	0.846	0	0	0.047	0.869
kappaTry	lambdaTry	3237148	3232606	7227.FBpp0304273	7227.FBpp0087222	0	0	0.448	0.838	0.860	0	0	0	0.869
Jon44E	thetaTry	3232858	3232626	7227.FBpp0087783	7227.FBpp0087258	0	0	0.438	0.685	0.816	0	0	0.047	0.840
thetaTry	Jon65Aiii	3232626	3227250	7227.FBpp0087258	7227.FBpp0076749	0	0	0.441	0.708	0.816	0	0	0.047	0.839
alphaTry	Jon99Fi	3232625	3231508	7227.FBpp0087257	7227.FBpp0085014	0	0	0.441	0.751	0.818	0	0	0.047	0.837
Tsp42Ec	Tsp2A	3231744	3223925	7227.FBpp0085511	7227.FBpp0070204	0	0	0	0	0.818	0	0	0	0.818
Jon44E	epsilonTry	3232858	3232624	7227.FBpp0087783	7227.FBpp0087256	0	0	0.443	0.765	0.773	0	0	0.056	0.796
kappaTry	iotaTry	3237148	3232610	7227.FBpp0304273	7227.FBpp0087226	0	0	0.447	0.813	0.742	0	0	0	0.762
epsilonTry	Jon99Fi	3232624	3231508	7227.FBpp0087256	7227.FBpp0085014	0	0	0.441	0.760	0.729	0	0	0.074	0.758
epsilonTry	Jon99Ci	3232624	3231434	7227.FBpp0087256	7227.FBpp0084877	0	0	0.439	0.713	0.700	0	0	0.162	0.745
Tsp29Fa	Jon65Aiii	3228559	3227250	7227.FBpp0079355	7227.FBpp0076749	0	0	0	0	0.743	0	0	0	0.743
thetaTry	Jon99Ci	3232626	3231434	7227.FBpp0087258	7227.FBpp0084877	0	0	0.440	0.613	0.693	0	0	0	0.742
Jon99Ci	Jon74E	3231434	3226358	7227.FBpp0084877	7227.FBpp0074969	0	0	0.442	0.811	0.690	0	0	0.489	0.739
Jon44E	Jon65Aiii	3232858	3227250	7227.FBpp0087783	7227.FBpp0076749	0	0	0.443	0.941	0.719	0	0	0.484	0.733
Jon44E	iotaTry	3232858	3232610	7227.FBpp0087783	7227.FBpp0087226	0	0	0.442	0.671	0.686	0	0	0.047	0.730
kappaTry	Jon44E	3237148	3232858	7227.FBpp0304273	7227.FBpp0087783	0	0	0.442	0.688	0.684	0	0	0.074	0.728
Jon25Biii	Jon74E	3228230	3226358	7227.FBpp0078692	7227.FBpp0074969	0	0	0.413	0.802	0.699	0	0	0.124	0.726
thetaTry	Jon74E	3232626	3226358	7227.FBpp0087258	7227.FBpp0074969	0	0	0.432	0.669	0.582	0	0	0.658	0.715
thetaTry	Jon99Fi	3232626	3231508	7227.FBpp0087258	7227.FBpp0085014	0	0	0.442	0.681	0.604	0	0	0.542	0.714
thetaTry	epsilonTry	3232626	3232624	7227.FBpp0087258	7227.FBpp0087256	0	0	0.444	0.924	0.704	0	0	0	0.713
Tsp42Eq	Tsp29Fa	3233043	3228559	7227.FBpp0088129	7227.FBpp0079355	0	0	0	0	0.699	0	0	0	0.699
kappaTry	alphaTry	3237148	3232625	7227.FBpp0304273	7227.FBpp0087257	0	0	0.446	0.838	0.671	0	0	0	0.693
alphaTry	Jon99Ci	3232625	3231434	7227.FBpp0087257	7227.FBpp0084877	0	0	0.436	0.681	0.645	0	0	0	0.691
kappaTry	Tsp42Eq	3237148	3233043	7227.FBpp0304273	7227.FBpp0088129	0	0	0	0	0.690	0	0	0	0.690
kappaTry	Jon99Ci	3237148	3231434	7227.FBpp0304273	7227.FBpp0084877	0	0	0.432	0.638	0.637	0	0	0	0.690
Tsp29Fb	Tsp2A	3228560	3223925	7227.FBpp0079356	7227.FBpp0070204	0	0	0	0	0.683	0	0	0	0.683
iotaTry	lambdaTry	3232610	3232606	7227.FBpp0087226	7227.FBpp0087222	0	0	0.448	0.821	0.609	0	0	0.658	0.680
Tsp29Fa	Inx7	3228559	3224326	7227.FBpp0079355	7227.FBpp0070994	0	0	0	0	0.109	0	0	0.655	0.679
kappaTry	Jon65Aiii	3237148	3227250	7227.FBpp0304273	7227.FBpp0076749	0	0	0.439	0.701	0.624	0	0	0.074	0.674
thetaTry	Jon65Aiv	3232626	3227249	7227.FBpp0087258	7227.FBpp0076748	0	0	0.443	0.699	0.628	0	0	0	0.674
iotaTry	Jon25Biii	3232610	3228230	7227.FBpp0087226	7227.FBpp0078692	0	0	0.420	0.648	0.618	0	0	0.047	0.672
kappaTry	Jon74E	3237148	3226358	7227.FBpp0304273	7227.FBpp0074969	0	0	0.427	0.645	0.550	0	0	0.437	0.670
iotaTry	Jon65Aiii	3232610	3227250	7227.FBpp0087226	7227.FBpp0076749	0	0	0.439	0.641	0.604	0	0	0.047	0.664
Jon99Ci	Jon65Aiv	3231434	3227249	7227.FBpp0084877	7227.FBpp0076748	0	0	0.444	0.910	0.628	0	0	0.550	0.659
Jon44E	Jon74E	3232858	3226358	7227.FBpp0087783	7227.FBpp0074969	0	0	0.433	0.848	0.615	0	0	0.389	0.658
iotaTry	Jon74E	3232610	3226358	7227.FBpp0087226	7227.FBpp0074969	0	0	0.430	0.651	0.563	0	0	0.270	0.656
thetaTry	lambdaTry	3232626	3232606	7227.FBpp0087258	7227.FBpp0087222	0	0	0.446	0.846	0.631	0	0	0	0.654
Jon99Fi	Jon99Ci	3231508	3231434	7227.FBpp0085014	7227.FBpp0084877	0	0	0.447	0.942	0.633	0	0	0.484	0.651
kappaTry	Tsp29Fa	3237148	3228559	7227.FBpp0304273	7227.FBpp0079355	0	0	0	0	0.650	0	0	0	0.650
kappaTry	Jon25Biii	3237148	3228230	7227.FBpp0304273	7227.FBpp0078692	0	0	0.407	0.612	0.583	0	0	0.074	0.649
iotaTry	Jon99Ci	3232610	3231434	7227.FBpp0087226	7227.FBpp0084877	0	0	0.439	0.636	0.584	0	0	0	0.646
alphaTry	Tsp29Fa	3232625	3228559	7227.FBpp0087257	7227.FBpp0079355	0	0	0	0	0.639	0	0	0	0.639
kappaTry	Jon65Aiv	3237148	3227249	7227.FBpp0304273	7227.FBpp0076748	0	0	0.438	0.684	0.580	0	0	0	0.634
kappaTry	epsilonTry	3237148	3232624	7227.FBpp0304273	7227.FBpp0087256	0	0	0.443	0.799	0.601	0	0	0	0.634
Jon99Ci	Jon65Aiii	3231434	3227250	7227.FBpp0084877	7227.FBpp0076749	0	0	0.442	0.938	0.611	0	0	0.483	0.631
iotaTry	Jon65Aiv	3232610	3227249	7227.FBpp0087226	7227.FBpp0076748	0	0	0.439	0.711	0.581	0	0	0	0.631
Ptx1	ple	3234409	3227205	7227.FBpp0271894	7227.FBpp0076666	0	0	0	0	0	0	0	0.628	0.628
cad	ple	3229371	3227205	7227.FBpp0080942	7227.FBpp0076666	0	0	0	0	0.045	0	0	0.616	0.617
iotaTry	Tsp29Fa	3232610	3228559	7227.FBpp0087226	7227.FBpp0079355	0	0	0	0	0.616	0	0	0	0.616
epsilonTry	iotaTry	3232624	3232610	7227.FBpp0087256	7227.FBpp0087226	0	0	0.446	0.910	0.591	0	0	0	0.606
alphaTry	lambdaTry	3232625	3232606	7227.FBpp0087257	7227.FBpp0087222	0	0	0.447	0.893	0.560	0	0	0.594	0.605
Tsp29Fa	Jon65Aiv	3228559	3227249	7227.FBpp0079355	7227.FBpp0076748	0	0	0	0	0.601	0	0	0	0.601
epsilonTry	lambdaTry	3232624	3232606	7227.FBpp0087256	7227.FBpp0087222	0	0	0.446	0.873	0.573	0	0	0	0.595
Tsp42Ec	Tsp29Fb	3231744	3228560	7227.FBpp0085511	7227.FBpp0079356	0	0	0	0.620	0.594	0	0	0	0.594
kappaTry	Tsp42Ec	3237148	3231744	7227.FBpp0304273	7227.FBpp0085511	0	0	0	0	0.590	0	0	0	0.590
rl	ple	3234231	3227205	7227.FBpp0112426	7227.FBpp0076666	0	0	0	0	0	0.173	0	0.504	0.573
Jon65Aiii	Tsp2A	3227250	3223925	7227.FBpp0076749	7227.FBpp0070204	0	0	0	0	0.091	0	0	0.540	0.563
Tsp29Fb	Jon65Aiii	3228560	3227250	7227.FBpp0079356	7227.FBpp0076749	0	0	0	0	0.543	0	0	0	0.543
GATAe	Tsp29Fa	3230267	3228559	7227.FBpp0082672	7227.FBpp0079355	0	0	0	0	0	0	0	0.540	0.540
alphaTry	Tsp29Fb	3232625	3228560	7227.FBpp0087257	7227.FBpp0079356	0	0	0	0	0.539	0	0	0	0.539
Tsp29Fa	Tsp2A	3228559	3223925	7227.FBpp0079355	7227.FBpp0070204	0	0	0	0	0.538	0	0	0	0.538
Tsp42Eq	lambdaTry	3233043	3232606	7227.FBpp0088129	7227.FBpp0087222	0	0	0	0	0.534	0	0	0	0.534
kappaTry	Tsp29Fb	3237148	3228560	7227.FBpp0304273	7227.FBpp0079356	0	0	0	0	0.534	0	0	0	0.534
epsilonTry	Tsp29Fa	3232624	3228559	7227.FBpp0087256	7227.FBpp0079355	0	0	0	0	0.533	0	0	0	0.533
Tsp42Eq	Tsp42Ec	3233043	3231744	7227.FBpp0088129	7227.FBpp0085511	0	0	0	0.651	0.533	0	0	0	0.533
Jon44E	Tsp29Fa	3232858	3228559	7227.FBpp0087783	7227.FBpp0079355	0	0	0	0	0.532	0	0	0	0.532
nub	cad	3233947	3229371	7227.FBpp0111554	7227.FBpp0080942	0	0	0	0	0	0.126	0	0.478	0.524
lambdaTry	Jon25Biii	3232606	3228230	7227.FBpp0087222	7227.FBpp0078692	0	0	0.420	0.645	0.423	0	0	0.047	0.505
Jon65Aiv	Tsp2A	3227249	3223925	7227.FBpp0076748	7227.FBpp0070204	0	0	0	0	0.073	0	0	0.488	0.505
kappaTry	Jon99Fi	3237148	3231508	7227.FBpp0304273	7227.FBpp0085014	0	0	0.439	0.654	0.410	0	0	0.074	0.500
Jon99Fi	Jon74E	3231508	3226358	7227.FBpp0085014	7227.FBpp0074969	0	0	0.442	0.845	0.408	0	0	0.597	0.496
Jon44E	lambdaTry	3232858	3232606	7227.FBpp0087783	7227.FBpp0087222	0	0	0.443	0.713	0.423	0	0	0.047	0.493
lambdaTry	Jon99Ci	3232606	3231434	7227.FBpp0087222	7227.FBpp0084877	0	0	0.433	0.657	0.408	0	0	0	0.491
scro	GATAe	3234240	3230267	7227.FBpp0112474	7227.FBpp0082672	0	0	0	0	0	0.138	0	0.426	0.484
GATAe	cad	3230267	3229371	7227.FBpp0082672	7227.FBpp0080942	0	0	0	0	0	0.050	0	0.478	0.483
E(z)	nos	3237744	3230524	7227.FBpp0306192	7227.FBpp0083146	0	0	0	0	0.048	0.476	0	0	0.479
betaTry	Jon74E	3232607	3226358	7227.FBpp0087223	7227.FBpp0074969	0	0	0.435	0.760	0.368	0	0	0.246	0.459
E(z)	Dip-C	3237744	3229950	7227.FBpp0306192	7227.FBpp0082069	0	0	0	0	0	0	0	0.452	0.452
lambdaTry	Jon65Aiv	3232606	3227249	7227.FBpp0087222	7227.FBpp0076748	0	0	0.438	0.722	0.289	0	0	0.481	0.451
kappaTry	etaTry	3237148	3232627	7227.FBpp0304273	7227.FBpp0087259	0	0	0.448	0.903	0.422	0	0	0	0.445
rl	cad	3234231	3229371	7227.FBpp0112426	7227.FBpp0080942	0	0	0	0	0	0.100	0	0.408	0.444
lambdaTry	Jon65Aiii	3232606	3227250	7227.FBpp0087222	7227.FBpp0076749	0	0	0.440	0.699	0.352	0	0	0.047	0.434
betaTry	Jon25Biii	3232607	3228230	7227.FBpp0087223	7227.FBpp0078692	0	0	0.423	0.669	0.344	0	0	0.047	0.432
lambdaTry	Tsp29Fa	3232606	3228559	7227.FBpp0087222	7227.FBpp0079355	0	0	0	0	0.431	0	0	0	0.431
Tsp42Er	p38c	3233027	3230956	7227.FBpp0088107	7227.FBpp0083967	0	0	0	0	0.109	0	0	0.388	0.431
Haspin	Claspin	3234246	3225419	7227.FBpp0112507	7227.FBpp0073142	0	0	0	0	0.169	0	0	0.331	0.421
Tsp42Eq	thetaTry	3233043	3232626	7227.FBpp0088129	7227.FBpp0087258	0	0	0	0	0.420	0	0	0	0.420
thetaTry	Tsp29Fa	3232626	3228559	7227.FBpp0087258	7227.FBpp0079355	0	0	0	0	0.414	0	0	0	0.414
Tsp29Fb	Jon65Aiv	3228560	3227249	7227.FBpp0079356	7227.FBpp0076748	0	0	0	0	0.411	0	0	0	0.410
Tsp42Eq	alphaTry	3233043	3232625	7227.FBpp0088129	7227.FBpp0087257	0	0	0	0	0.409	0	0	0	0.408
Jon44E	Tsp29Fb	3232858	3228560	7227.FBpp0087783	7227.FBpp0079356	0	0	0	0	0.409	0	0	0	0.408
Jon99Ci	Tsp29Fa	3231434	3228559	7227.FBpp0084877	7227.FBpp0079355	0	0	0	0	0.408	0	0	0	0.408
Tsp29Fa	Jon74E	3228559	3226358	7227.FBpp0079355	7227.FBpp0074969	0	0	0	0	0.408	0	0	0	0.408
Tsp29Fa	Jon25Biii	3228559	3228230	7227.FBpp0079355	7227.FBpp0078692	0	0	0	0	0.409	0	0	0	0.408
alphaTry	Tsp42Ec	3232625	3231744	7227.FBpp0087257	7227.FBpp0085511	0	0	0	0	0.409	0	0	0	0.408
iotaTry	Jon99Fi	3232610	3231508	7227.FBpp0087226	7227.FBpp0085014	0	0	0.439	0.643	0.303	0	0	0.047	0.407
